# Lower cognitive set shifting ability is associated with stiffer balance recovery behavior and larger perturbation-evoked cortical responses in older adults

**DOI:** 10.1101/2021.07.16.452646

**Authors:** Aiden M. Payne, Jacqueline A. Palmer, J. Lucas McKay, Lena H. Ting

**Author notes:** **Correspondence:** L. H. Ting.

## Abstract

The mechanisms underlying associations between cognitive set shifting impairments and balance dysfunction are unclear. Cognitive set shifting refers to the ability to flexibly adjust behavior to changes in task rules or contexts, which could be involved in flexibly adjusting balance recovery behavior to different contexts, such as the direction the body is falling. Prior studies found associations between cognitive set shifting impairments and severe balance dysfunction in populations experiencing frequent falls. The objective of this study was to test whether cognitive set shifting ability is expressed in successful balance recovery behavior in older adults with high clinical balance ability (N=19, 71 ± 7 years, 6 female). We measured cognitive set shifting ability using the Trail Making Test and clinical balance ability using the miniBESTest. For most participants, cognitive set shifting performance (Trail Making Test B-A = 37 ± 20s) was faster than normative averages (46s for comparable age and education levels), and balance ability scores (miniBESTest = 25 ± 2 / 28) were above the threshold for fall risk (23 for people between 70-80 years). Reactive balance recovery in response to support-surface translations in anterior and posterior directions was assessed in terms of body motion, muscle activity, and brain activity. Across participants, lower cognitive set shifting ability was associated with smaller peak center of mass displacement during balance recovery, lower directional specificity of late phase balance-correcting muscle activity (i.e., greater antagonist muscle activity 200-300ms after perturbation onset), and larger cortical N1 responses (100-200ms). None of these measures were associated with clinical balance ability. Our results suggest that cognitive set shifting ability is expressed in balance recovery behavior even in the absence of profound clinical balance disability. Specifically, our results suggest that lower flexibility in cognitive task performance is associated with lower ability to incorporate the directional context into the cortically-mediated later phase of the motor response. The resulting antagonist activity and stiffer balance behavior may help explain associations between cognitive set shifting impairments and frequent falls.
