## Supplemental for "Lower cognitive set shifting ability is associated with stiffer balance recovery behavior and larger perturbation-evoked cortical responses in older adults"

### Sheet: p-values
		Predictor variable(s)
		TMT B-A	TMT B-A	TMT B-A	TMT B-A	TMT B-A	TMT B-A	TMT B-A	TMT B-A
			age	height	weight	gender	moca	minibest	education
Predicted variable	condition
Center of Mass Displacement	Forward, small	0.0021	0.0009	0.0071	0.0009	0.0088	0.018	0.0054	0.0019	* all p values are for the TMT B-A predictor variable, with or without the inclusion of a secondary predictor in the model
	Forward, medium	0.001	0.0002	0.0027	0.0005	0.0045	0.0071	0.0023	0.0012
	Forward, large	0.0028	0.0008	0.0088	0.0017	0.008	0.036	0.0072	0.0014
	Backward, small	0.0008	0.0012	0.0028	0.0008	0.0037	0.0025	0.0015	0.0011
	Backward, medium	0.0005	0.0005	0.0016	<0.0001	0.0023	0.0023	0.0008	0.0007
	Backward, large	<0.0001	<0.0001	<0.0001	<0.0001	<0.0001	0.0002	<0.0001	<0.0001
Tibialis Anterior Specificity	Late, small	0.068								not testing potential confounds due to lack of significance in univariate case
	Late, medium	0.018	0.0095	0.034	0.023	0.053	0.096	0.021	0.021	red text indicates p-value>0.05
	Late, large	0.03	0.021	0.058	0.037	0.11	0.077	0.045	0.035
Soleus Specificity	Late, small	0.0095	0.011	0.025	0.013	0.039	0.0068	0.0069	0.012
	Late, medium	0.0073	0.0096	0.019	0.0093	0.029	0.0065	0.012	0.0078
	Late, large	0.0043	0.0058	0.013	0.0059	0.018	0.0074	0.0092	0.004
N1	Forward, small	0.004	0.0026	0.012	0.0034	0.016	0.0027	0.0028	0.0052
	Forward, medium	0.0018	0.0011	0.0057	0.0018	0.0078	0.0012	0.0016	0.0025
	Forward, large	0.0031	0.0034	0.0094	0.0033	0.013	0.0004	0.001	0.0038
	Backward, small	0.0001	0.0002	0.0003	0.0002	0.0005	0.0002	0.0002	0.0002
	Backward, medium	0.0042	0.0049	0.0076	0.0055	0.013	0.0031	0.0029	0.0055
	Backward, large	0.016	0.018	0.037	0.02	0.055	0.0125	0.01	0.019

### Sheet: beta-values
		Predictor variable(s)
		TMT B-A	TMT B-A	TMT B-A	TMT B-A	TMT B-A	TMT B-A	TMT B-A	TMT B-A
			age	height	weight	gender**	moca	minibest	education	** the large changes in all beta values under gender are due to reconstruction of the model for the inclusion of the class/categorical gender variable
Predicted variable	condition
Center of Mass Displacement	Forward, small	-0.079	-0.082	-0.068	-0.075	0.84	-0.066	-0.073	-0.072	* all beta values are for the slopes for the TMT B-A predictor variable, with or without the inclusion of a secondary predictor in the model
	Forward, medium	-0.13	-0.14	-0.1	-0.12	2.23	-0.12	-0.13	-0.13
	Forward, large	-0.13	-0.14	-0.11	-0.13	-0.067	-0.092	-0.12	-0.13
	Backward, small	-0.094	-0.094	-0.087	-0.091	1.26	-0.099	-0.095	-0.094
	Backward, medium	-0.11	-0.11	-0.095	-0.11	0.45	-0.11	-0.12	-0.11
	Backward, large	-0.15	-0.16	-0.13	-0.15	3.18	-0.15	-0.16	-0.15
Tibialis Anterior Specificity	Late, small	-0.028								not testing potential confounds due to lack of significance in univariate case
	Late, medium	-0.037	-0.038	-0.035	-0.036	0.18	-0.028	-0.038	-0.017	red text corresponds to p-value>0.05
	Late, large	-0.032	-0.033	-0.03	-0.031	0.088	-0.03	-0.031	-0.032
Soleus Specificity	Late, small	-0.046	-0.045	-0.042	-0.046	0.2	-0.056	-0.051	-0.046
	Late, medium	-0.032	-0.032	-0.029	-0.031	0.091	-0.038	-0.032	-0.032
	Late, large	-0.033	-0.033	-0.029	-0.032	0.14	-0.036	-0.032	-0.033
N1	Forward, small	0.69	0.71	0.61	0.66	50.36	0.84	0.76	0.69
	Forward, medium	0.74	0.76	0.68	0.71	64.51	0.89	0.79	0.74
	Forward, large	0.76	0.78	0.69	0.74	65.39	1.02	0.87	0.77
	Backward, small	2.69	2.66	2.68	2.71	1177.87	3.01	2.76	2.69
	Backward, medium	2.19	2.14	2.2	2.19	755.88	2.62	2.4	2.19
	Backward, large	2.39	2.32	2.16	2.35	662.78	2.88	2.67	2.38
		Note: Because non-normally distributed variables were transformed to a normal distribution, the beta values are not absolute relationships between the untransformed variables. These slopes should only be considered in terms of how much they vary between models

### Sheet: adjusted R-squared
		Predictor variable(s)
		TMT B-A	TMT B-A	TMT B-A	TMT B-A	TMT B-A	TMT B-A	TMT B-A	TMT B-A
			age	height	weight	gender	moca	minibest	education
Predicted variable	condition
Center of Mass Displacement	Forward, small	0.436	0.548	0.513	0.629	0.509	0.473	0.465	0.498	* all R-quared values are adjusted for the number of predictors in the model
	Forward, medium	0.479	0.656	0.648	0.64	0.568	0.489	0.483	0.501
	Forward, large	0.418	0.574	0.571	0.577	0.425	0.537	0.456	0.557
	Backward, small	0.491	0.491	0.52	0.57	0.545	0.494	0.491	0.506
	Backward, medium	0.517	0.547	0.635	0.746	0.604	0.517	0.523	0.527
	Backward, large	0.664	0.677	0.813	0.848	0.774	0.665	0.669	0.684
Tibialis Anterior Specificity	Late, small	0.183								not testing potential confounds due to lack of significance in univariate case
	Late, medium	0.288	0.423	0.293	0.313	0.334	0.333	0.294	0.299	red text corresponds to p-value>0.05
	Late, large	0.249	0.343	0.26	0.286	0.426	0.251	0.25	0.249
Soleus Specificity	Late, small	0.334	0.383	0.365	0.338	0.528	0.382	0.376	0.341
	Late, medium	0.353	0.362	0.381	0.39	0.595	0.39	0.353	0.393
	Late, large	0.389	0.401	0.436	0.403	0.481	0.4	0.398	0.453
N1	Forward, small	0.395	0.476	0.443	0.513	0.564	0.446	0.437	0.395
	Forward, medium	0.444	0.522	0.472	0.527	0.57	0.501	0.474	0.444
	Forward, large	0.41	0.431	0.442	0.489	0.555	0.55	0.51	0.424
	Backward, small	0.596	0.616	0.596	0.6	0.613	0.621	0.602	0.598
	Backward, medium	0.391	0.441	0.391	0.392	0.408	0.439	0.437	0.391
	Backward, large	0.298	0.348	0.323	0.308	0.389	0.337	0.351	0.307
